# Robust candidates for language development and evolution are significantly dysregulated in the blood of people with Williams syndrome

**DOI:** 10.1101/488155

**Authors:** Antonio Benítez-Burraco, Ryo Kimura

**Affiliations:** Department of Spanish, Linguistics, and Theory of Literature, Faculty of Philology, University of Seville, Seville, Spain; Department of Anatomy and Developmental Biology, Graduate School of Medicine, Kyoto University, Kyoto, Japan

**Keywords:** Williams syndrome, blood transcriptional profile, language disorders, language evolution

## Abstract

Williams syndrome (WS) is a clinical condition entailing cognitive deficits and with an uneven language profile, which has been object of intense inquiry over the last decades. Although WS results from the hemideletion of around two dozens of genes in chromosome 7, no gene has been yet probed to account for, or contribute significantly to, the language problems exhibited by the affected people. In this paper we show that robust candidates for language disorder and for language evolution in the species, located outside the hemideleted region, are up– or downregulated in the blood of subjects with WS. Most of these genes play a role in the development and function of brain areas involved in language processing, which exhibit structural and functional anomalies in people with the condition. Overall, these genes emerge as robust candidates for language dysfunction in WS.
