## Supplementary material for "Robust candidates for language development and evolution are significantly dysregulated in the blood of people with Williams syndrome"

### Sheet: Hoja1
GO Biological Process 2018
Index	Name	P-value	Adjusted p-value	Z-score	Combined score
1	regulation of endothelial cell chemotaxis to fibroblast growth factor (GO:2000544)	0.004791	0.04609	-3.72	19.88
2	regulation of mitotic spindle checkpoint (GO:1903504)	0.004193	0.04609	-3.57	19.54
3	positive regulation of vascular endothelial cell proliferation (GO:1905564)	0.005985	0.04609	-3.47	17.74
4	negative regulation of meiotic cell cycle (GO:0051447)	0.004193	0.04609	-3.21	17.58
5	positive regulation of smooth muscle cell migration (GO:0014911)	0.006582	0.04609	-3.48	17.49
6	embryonic camera-type eye morphogenesis (GO:0048596)	0.004193	0.04609	-2.98	16.34
7	attachment of GPI anchor to protein (GO:0016255)	0.004791	0.04609	-2.95	15.76
8	regulation of MAP kinase activity (GO:0043405)	0.001228	0.04609	-2.13	14.28
9	regulation of neuroblast proliferation (GO:1902692)	0.006582	0.04609	-2.83	14.20
10	mesodermal cell differentiation (GO:0048333)	0.005985	0.04609	-2.71	13.87
GO Molecular Function 2018
Index	Name	P-value	Adjusted p-value	Z-score	Combined score
1	MAP kinase tyrosine/serine/threonine phosphatase activity (GO:0017017)	0.004791	0.07352	-3.07	16.41
2	MAP kinase phosphatase activity (GO:0033549)	0.005985	0.07352	-2.64	13.51
3	transcription corepressor binding (GO:0001222)	0.007774	0.07352	-2.38	11.56
4	insulin-like growth factor binding (GO:0005520)	0.008965	0.07352	-2.18	10.27
5	insulin-like growth factor I binding (GO:0031994)	0.008370	0.07352	-2.10	10.02
6	protein tyrosine kinase binding (GO:1990782)	0.02901	0.08271	-2.70	9.55
7	transcription cofactor binding (GO:0001221)	0.01549	0.08271	-2.29	9.54
8	receptor tyrosine kinase binding (GO:0030971)	0.02374	0.08271	-2.35	8.80
9	phosphatidylinositol kinase activity (GO:0052742)	0.03077	0.08271	-2.28	7.93
10	fibroblast growth factor binding (GO:0017134)	0.01372	0.08271	-1.84	7.88
GO Cellular Component 2018
Index	Name	P-value	Adjusted p-value	Z-score	Combined score
1	specific granule membrane (GO:0035579)	0.05384	0.2061	-1.87	5.47
2	spindle pole (GO:0000922)	0.06293	0.2061	-1.79	4.95
3	centriole (GO:0005814)	0.05612	0.2061	-1.53	4.40
4	nucleolus (GO:0005730)	0.06032	0.2061	-1.54	4.33
5	specific granule (GO:0042581)	0.09246	0.2133	-1.57	3.74
6	microtubule organizing center part (GO:0044450)	0.07361	0.2061	-1.40	3.64
MGI Mammalian Phenotype 2017
Index	Name	P-value	Adjusted p-value	Z-score	Combined score
1	MP:0002151_abnormal_neural_tube_morphology	0.0001029	0.009725	-3.34	30.71
2	MP:0011089_perinatal_lethality,_complete_penetrance	0.0002578	0.01392	-3.68	30.40
3	MP:0012138_decreased_forebrain_size	0.00003942	0.007070	-2.67	27.06
4	MP:0002950_abnormal_neural_crest_cell_migration	0.00003942	0.007070	-2.48	25.10
5	MP:0010378_increased_respiratory_quotient	0.0002542	0.01392	-2.77	22.94
6	MP:0003864_abnormal_midbrain_development	0.0001725	0.01304	-2.45	21.19
7	MP:0000733_abnormal_muscle_development	0.00005611	0.007070	-2.11	20.66
8	MP:0005221_abnormal_rostral-caudal_axis_patterning	0.0005171	0.02443	-2.55	19.29
9	MP:0005602_decreased_angiogenesis	0.0006517	0.02463	-2.56	18.75
10	MP:0002111_abnormal_tail_morphology	0.0006517	0.02463	-2.47	18.08
Human Phenotype Ontology
Index	Name	P-value	Adjusted p-value	Z-score	Combined score
1	Malar flattening (HP:0000272)	0.000003455	0.0008259	-2.42	30.38
2	Midface retrusion (HP:0011800)	0.000006118	0.0008259	-2.02	24.26
3	Camptodactyly of finger (HP:0100490)	0.00004567	0.001761	-2.26	22.60
4	Choanal stenosis (HP:0000452)	0.00003450	0.001553	-2.15	22.14
5	Shallow orbits (HP:0000586)	0.00002171	0.001553	-2.02	21.67
6	Ureteral obstruction (HP:0006000)	0.00003450	0.001553	-2.08	21.39
7	Short nose (HP:0003196)	0.00007989	0.002546	-2.26	21.32
8	Ureteral stenosis (HP:0000071)	0.00002991	0.001553	-2.01	20.93
9	Heterogeneous (HP:0001425)	0.00008487	0.002546	-2.14	20.06
10	Depressed nasal bridge (HP:0005280)	0.0002981	0.007161	-2.37	19.20
Jensen TISSUES
Index	Name	P-value	Adjusted p-value	Z-score	Combined score
1	Ectoderm	0.00006469	0.005546	-4.15	39.98
2	Cranium	0.00007203	0.005546	-4.00	38.17
3	Retina	0.008991	0.09231	-7.36	34.68
4	Adult	0.01554	0.09772	-6.50	27.05
5	Neural_crest	0.002981	0.06593	-4.14	24.10
6	Somite	0.0005354	0.02749	-3.08	23.19
7	Bud	0.001676	0.05163	-3.59	22.95
8	Mesenchyme	0.01050	0.09772	-5.01	22.84
9	Myoblast	0.001550	0.05163	-3.53	22.83
10	Immune_system	0.02200	0.1019	-5.91	22.56
